# Viral entry is a weak barrier to zoonosis

**DOI:** 10.1101/2024.01.22.576693

**Authors:** Jérémy Dufloo, Iván Andreu-Moreno, Ana Valero-Rello, Rafael Sanjuán

## Abstract

Recent advances in viral metagenomics have led to the discovery of many mammalian viruses, but experimental tests to determine whether they pose a threat to humans are largely lacking. A first step for a virus to cross the species barrier is to penetrate host cells. Here, we use gene synthesis and viral pseudotyping to experimentally test the ability of viral receptor-binding proteins (RBPs) from >100 enveloped RNA viruses to mediate entry into human cells. Analysis of thousands of RBP-cell pairs demonstrated such ability for most viruses, with significant variation among the 14 viral families studied. Comparison of RBP-mediated infectivity with cellular gene expression data showed that viral entry is often not limited by the presence of a receptor and revealed the contribution of additional host factors. Our results prove the weakness of interspecies barriers at the early stages of infection and identify molecular interactions that enable viral zoonosis.
