## Supplementary material for "Viral entry is a weak barrier to zoonosis": Table S1

### Sheet: Table_S1
Viral family	Virus name	RBP name	Accession number	Fusion protein class	Protein size	% of N glycosylation motifs	Amino acid range	Human codon-optimized gene synthesis	Tag	Infects humans	Infects bats	Infects rodents	Infects artiodactyls	Infects other mammals	Infects birds	Infects arthropods
Togaviridae	Sindbis virus (SINV)	E3E26kE1	NP_062890.1	2	981	0.509684	265-1245	Yes	His-Tag (C-term.)	Yes	Yes	Yes	Yes	Yes	Yes	Yes
Togaviridae	Venezuelan equine encephalitis virus (VEEV)	E3E26kE1	YP_010775819.1	2	980	0.510204	276-1255	Yes	His-Tag (C-term.)	Yes	Yes	Yes	Yes	Yes	Yes	Yes
Togaviridae	Pixuna virus (PIXV)	E3E26kE1	YP_009507801.1	2	978	0.306748	276-1253	Yes	His-Tag (C-term.)	No	No	Yes	No	No	Yes	Yes
Togaviridae	Harbor porpoise alphavirus (HPALV)	E3E26kE1	QJE50388.1	2	984	0.406504	237-1220	Yes	His-Tag (C-term.)	No	No	No	Yes	No	No	No
Togaviridae	Caaingua virus (CAAV)	E3E26kE1	YP_010087635.1	2	979	0.919305	270-1248	Yes	His-Tag (C-term.)	No	No	No	No	No	No	Yes
Matonaviridae	Rubella virus (RUBV)	CE2E1	NP_062884.1	2	763	0.917431	All	Yes	His-Tag (C-term.)	Yes	No	No	No	No	No	No
Matonaviridae	Rustrela virus (RusV)	CE2E1	QKO01653.2	2	751	0.798935	All	Yes	His-Tag (C-term.)	No	No	Yes	No	Yes	No	No
Flaviviridae	Hepatitis C virus (HCV)	C(C-ter)E1E2	NP_671491.1	2	555	2.88288	132-746	Yes	His-Tag (C-term.)	Yes	No	No	No	No	No	No
Flaviviridae	Bat hepacivirus M (BHV-M)	C(C-ter)E1E2	YP_009506362.1	2	514	1.36187	154-707	Yes	His-Tag (C-term.)	No	Yes	No	No	No	No	No
Flaviviridae	Porcine pestivirus (PPEV)	C(C-ter)ErnsE1E2	YP_008992092.1	2	574	1.0453	244-1074	Yes	His-Tag (C-term.)	No	No	No	Yes	No	No	No
Coronaviridae	Porcine epidemic diarrhea virus (PEDV)	Spike	NP_598310.1	1	1383	2.09689	All	Yes	His-Tag (C-term.)	No	Yes	No	Yes	Yes	No	No
Coronaviridae	Bat coronavirus-512 (Bat CoV-512)	Spike	YP_001351684.1	1	1371	2.62582	All	Yes	His-Tag (C-term.)	No	Yes	No	No	No	No	No
Coronaviridae	Ferret coronavirus (FRCoV)	Spike	YP_009256197.1	1	1438	2.64256	All	Yes	His-Tag (C-term.)	No	No	No	No	Yes	No	No
Coronaviridae	NL63-related bat coronavirus (BtKYNL63)	Spike	YP_009824967.1	1	1373	2.54916	All	Yes	His-Tag (C-term.)	No	Yes	No	No	No	No	No
Coronaviridae	Bat coronavirus HKU10 (HKU10)	Spike	YP_006908642.1	1	1349	2.22387	All	Yes	His-Tag (C-term.)	No	Yes	No	No	No	No	No
Coronaviridae	HKU8-related coronavirus (HKU8r)	Spike	QHA24671.1	1	1374	2.69287	All	Yes	His-Tag (C-term.)	No	Yes	No	No	No	No	No
Coronaviridae	Tylonycteris bat coronavirus HKU33 (HKU33)	Spike	YP_010037560.1	1	1365	1.97802	All	Yes	His-Tag (C-term.)	No	Yes	No	No	No	No	No
Coronaviridae	Alphacoronavirus YN2012 (YN2012)	Spike	YP_009200735.1	1	1132	2.20848	All	Yes	His-Tag (C-term.)	No	Yes	No	No	No	No	No
Coronaviridae	Severe acute respiratory syndrome coronavirus 2 (SARS-CoV-2)	Spike	YP_009724390.1	1	1273	1.7282	All	Yes	His-Tag (C-term.)	Yes	Yes	Yes	Yes	Yes	No	No
Coronaviridae	SARS-related coronavirus Rp3/2004 (Rp3/2004)	Spike	Q3I5J5.1	1	1241	1.85334	All	Yes	His-Tag (C-term.)	No	Yes	No	No	No	No	No
Coronaviridae	Bat Hp-betacoronavirus Zhejiang2013 (CoV-Zhejiang2013)	Spike	YP_009072440.1	1	1317	1.89825	All	Yes	His-Tag (C-term.)	No	Yes	No	No	No	No	No
Coronaviridae	Rousettus bat coronavirus HKU9 (HKU9-1)	Spike	YP_001039971.1	1	1274	2.1978	All	Yes	His-Tag (C-term.)	No	Yes	No	No	No	No	No
Coronaviridae	Middle East respiratory syndrome coronavirus (MERS-CoV)	Spike	YP_009047204.1	1	1353	1.69993	All	Yes	His-Tag (C-term.)	Yes	Yes	No	Yes	Yes	No	No
Coronaviridae	Erinaceus hedgehog coronavirus HKU31 (HKU31)	Spike	QGA70702.1	1	1327	2.3361	All	Yes	His-Tag (C-term.)	No	No	No	No	Yes	No	No
Coronaviridae	Porcine hemagglutinating encephalomyelitis virus (PHEV)	Spike	AAY68297.1	1	1349	1.63084	All	Yes	His-Tag (C-term.)	No	No	No	Yes	No	No	No
Coronaviridae	Dromedary camel coronavirus HKU23 (DcCoV-HKU23)	Spike	QEY10641.1	1	1366	1.46413	All	Yes	His-Tag (C-term.)	No	No	No	Yes	No	No	No
Orthomyxoviridae	Influenza C virus (ICV)	HEF	YP_089655.1	1	655	1.22137	All	Yes	His-Tag (C-term.)	Yes	No	No	Yes	Yes	No	No
Orthomyxoviridae	Wellfleet Bay virus (WBV)	HA	YP_009110688.1	1	507	0.986193	All	Yes	His-Tag (C-term.)	No	No	No	No	No	Yes	No
Orthomyxoviridae	Oz virus (OZV)	G	YP_009553284.1	1	512	0.78125	All	Yes	His-Tag (C-term.)	Yes	No	Yes	No	Yes	No	Yes
Orthomyxoviridae	Sinu virus (SINUV)	G	YP_010840496.1	1	498	1.60643	All	Yes	His-Tag (C-term.)	No	No	No	No	No	No	Yes
Arenaviridae	Lassa virus (LASV)	GPC	NP_694870.1	1	492	2.23577	All	Yes	His-Tag (C-term.)	Yes	No	Yes	No	No	No	No
Arenaviridae	Morogoro virus (MORV)	GPC	YP_003090214.1	1	490	2.2449	All	Yes	His-Tag (C-term.)	No	No	Yes	No	No	No	No
Arenaviridae	Lymphocytic choriomeningitis virus (LCMV)	GPC	NP_694851.1	1	499	1.80361	All	Yes	His-Tag (C-term.)	Yes	No	Yes	No	Yes	No	Yes
Arenaviridae	Lunk virus (LNKV)	GPC	YP_006858706.1	1	496	2.01613	All	Yes	His-Tag (C-term.)	No	No	Yes	No	No	No	No
Arenaviridae	Lujo virus (LUJV)	GPC	YP_002929490.1	1	454	2.64317	All	Yes	His-Tag (C-term.)	Yes	No	No	No	No	No	No
Arenaviridae	Xapuri virus (XAPV)	GPC	YP_010086246.1	1	513	2.72904	All	Yes	His-Tag (C-term.)	No	No	Yes	No	No	No	No
Arenaviridae	Junin virus (JUNV)	GPC	NP_899218.1	1	486	1.64609	All	Yes	His-Tag (C-term.)	Yes	No	Yes	No	No	No	No
Arenaviridae	Aporé virus (APOV)	GPC	YP_009553321.1	1	489	2.45399	All	Yes	His-Tag (C-term.)	No	No	Yes	No	No	No	No
Arenaviridae	Tamiami virus (TMMV)	GPC	YP_001911115.1	1	486	2.26337	All	No	-	No	No	Yes	No	No	No	Yes
Hantaviridae	Hantaan virus (HTNV)	GPC	NP_941978.1	2	1135	0.61674	All	Yes	His-Tag (C-term.)	Yes	Yes	Yes	No	Yes	No	No
Hantaviridae	Oxbow virus (OXBV)	GPC	YP_009665161.1	2	1141	0.613497	All	Yes	His-Tag (C-term.)	No	No	No	No	Yes	No	No
Hantaviridae	Sin Nombre virus (SNV)	GPC	NP_941974.1	2	1140	0.350877	All	Yes	His-Tag (C-term.)	Yes	No	Yes	No	No	No	No
Hantaviridae	Montano virus (MONV)	GPC	YP_009361843.1	2	1139	0.438982	All	Yes	His-Tag (C-term.)	No	No	Yes	No	No	No	No
Hantaviridae	Rockport virus (ROCV)	GPC	YP_009507826.1	2	1136	0.616197	All	Yes	His-Tag (C-term.)	No	No	No	No	Yes	No	No
Hantaviridae	Nova virus (NVAV)	GPC	YP_009362037.1	2	1127	0.621118	All	Yes	His-Tag (C-term.)	No	No	No	No	Yes	No	No
Hantaviridae	Thottopalayam virus (TPMV)	GPC	YP_001911125.1	2	1121	0.535236	All	Yes	His-Tag (C-term.)	No	No	No	No	Yes	No	No
Nairoviridae	Leopards Hill virus (LPHV)	GPC	YP_009111285.1	2	1420	0.774648	All	Yes	His-Tag (C-term.)	No	Yes	No	No	No	No	No
Nairoviridae	Keterah virus (KETV)	GPC	YP_009361833.1	2	1659	1.20555	All	Yes	His-Tag (C-term.)	No	Yes	No	No	No	No	Yes
Nairoviridae	Thiafora virus (TFAV)	GPC	YP_009513192.1	2	1281	0.78064	All	Yes	His-Tag (C-term.)	No	No	Yes	Yes	Yes	No	No
Nairoviridae	Tamdy virus (TAMV)	GPC	QFU19353.1	2	1361	0.587803	All	Yes	His-Tag (C-term.)	No	No	No	No	No	No	Yes
Nairoviridae	Dera Ghazi Khan virus (DGKV)	GPC	YP_010229104.1	2	1412	0.991501	All	Yes	His-Tag (C-term.)	No	No	Yes	Yes	No	No	Yes
Nairoviridae	Hughes virus (HUGV)	GPC	AMT75408.1	2	1372	0.801749	All	Yes	His-Tag (C-term.)	No	No	No	No	No	No	Yes
Peribunyaviridae	Sabo virus (SABOV)	GPC	YP_009666874.1	2	1399	0.500357	All	Yes	His-Tag (C-term.)	No	No	No	Yes	No	No	Yes
Peribunyaviridae	Shuni virus (SHUV)	GPC	YP_009667050.1	2	1404	0.2849	All	Yes	His-Tag (C-term.)	Yes	No	No	Yes	Yes	No	Yes
Peribunyaviridae	Manzanilla virus (MANV)	GPC	YP_010839446.1	2	1433	0.628053	All	Yes	His-Tag (C-term.)	No	Yes	No	Yes	Yes	No	Yes
Peribunyaviridae	Ness Ziona virus (NZV)	GPC	YP_010840908.1	2	1387	0.720981	All	Yes	His-Tag (C-term.)	No	No	No	No	Yes	No	Yes
Peribunyaviridae	Vinces virus (VINV)	GPC	QLA46882.1	2	1428	0.490196	All	Yes	His-Tag (C-term.)	No	No	No	No	No	No	Yes
Peribunyaviridae	Wolkberg virus (WBV)	GPC	YP_009362985.1	2	1421	0.562984	All	Yes	His-Tag (C-term.)	No	No	No	No	No	No	Yes
Peribunyaviridae	Calchaqui virus (CQIV)	GPC	AIS74642.1	2	1590	0.754717	All	Yes	His-Tag (C-term.)	No	No	No	No	No	No	Yes
Peribunyaviridae	Anhembi virus (AMBV)	GPC	YP_009666890.1	2	1418	0.493653	All	Yes	His-Tag (C-term.)	No	No	Yes	No	Yes	No	No
Peribunyaviridae	South River virus (SORV)	GPC	APA28982.1	2	1444	0.415512	All	Yes	His-Tag (C-term.)	No	No	No	No	No	No	Yes
Peribunyaviridae	Murrumbidgee virus (MURBV)	GPC	YP_008709777.1	2	1371	0.437637	All	Yes	His-Tag (C-term.)	No	No	No	No	No	No	Yes
Peribunyaviridae	Triniti virus (TNTV)	GPC	YP_010839940.1	2	1444	0.415512	All	Yes	His-Tag (C-term.)	No	No	No	No	No	No	Yes
Phenuiviridae	Rio Grande virus (RGV)	GPC	YP_010086080.1	2	1366	0.512445	All	Yes	His-Tag (C-term.)	No	No	Yes	Yes	Yes	No	No
Phenuiviridae	Viola virus (VIOV)	GPC	YP_010086245.1	2	1342	0.447094	All	Yes	His-Tag (C-term.)	No	No	No	No	No	No	Yes
Phenuiviridae	Medjerda Valley virus (MVV)	GPC	YP_010086173.1	2	1333	0.450113	All	Yes	His-Tag (C-term.)	No	No	No	No	No	No	Yes
Phenuiviridae	Kismayo virus (KISV)	GPC	YP_010839723.1	2	1076	0.464684	All	Yes	His-Tag (C-term.)	No	No	No	No	No	No	Yes
Phenuiviridae	Dabie bandavirus (SFTSV)	GPC	YP_006504094.1	2	1073	0.465983	All	Yes	His-Tag (C-term.)	Yes	No	Yes	Yes	Yes	No	Yes
Phenuiviridae	Guertu virus (GTV)	GPC	YP_009666938.1	2	1063	0.470367	All	Yes	His-Tag (C-term.)	No	No	Yes	No	Yes	No	Yes
Bornaviridae	Borna disease virus 2 (BoDV-2)	G	YP_009268921.1	3	503	2.7833	All	Yes	His-Tag (C-term.)	No	No	No	No	Yes	No	No
Bornaviridae	Parrot bornavirus 5 (PaBV-5)	G	YP_009512938.1	3	499	3.60721	All	Yes	His-Tag (C-term.)	No	No	No	No	No	Yes	No
Bornaviridae	Parrot bornavirus 1 (PaBV-1)	G	YP_009512932.1	3	500	3.8	All	Yes	His-Tag (C-term.)	No	No	No	No	No	Yes	No
Filoviridae	Zaire ebolavirus (EBOV)	GP	AIE11800.1	1	676	2.51479	All	No	-	Yes	Yes	Yes	Yes	Yes	No	No
Filoviridae	Lloviu virus (LLOV)	GP	UJP71058.1	1	735	2.17687	All	Yes	His-Tag (C-term.)	No	Yes	No	No	No	No	No
Filoviridae	Mengla virus (MLAV)	GP	YP_010087186.1	1	662	2.26586	All	Yes	His-Tag (C-term.)	No	Yes	No	No	No	No	No
Paramyxoviridae	Measles virus (MeV)	HA	NP_056923.1	1	617	0.972447	All	Yes	His-Tag (N-term.)	Yes	No	No	No	Yes	No	No
Paramyxoviridae	Measles virus (MeV)	F	AAA50550.1				All	Yes	Flag-Tag (C-term.)	Yes	No	No	No	Yes	No	No
Paramyxoviridae	Nipah virus (NiV)	G	NP_112027.1	1	602	1.3289	All	Yes	-	Yes	Yes	Yes	Yes	Yes	No	No
Paramyxoviridae	Nipah virus (NiV)	F	NP_112026.1				All	Yes	-	Yes	Yes	Yes	Yes	Yes	No	No
Paramyxoviridae	Cedar virus (CedV)	G	YP_009094086.1	1	622	1.92926	All	Yes	His-Tag (N-term.)	No	Yes	No	No	No	No	No
Paramyxoviridae	Cedar virus (CedV)	F	YP_009094085.1				All	Yes	Flag-Tag (C-term.)	No	Yes	No	No	No	No	No
Paramyxoviridae	Mojiang virus (MojV)	G	YP_009094095.1	1	625	0.8	All	Yes	His-Tag (N-term.)	No	No	Yes	No	No	No	No
Paramyxoviridae	Mojiang virus (MojV)	F	YP_009094094.1				All	Yes	Flag-Tag (C-term.)	No	No	Yes	No	No	No	No
Paramyxoviridae	Langya virus (LayV)	G	UUV47206.1	1	624	0.801282	All	Yes	His-Tag (N-term.)	Yes	No	No	No	Yes	No	No
Paramyxoviridae	Langya virus (LayV)	F	UUV47205.1				All	Yes	Flag-Tag (C-term.)	Yes	No	No	No	Yes	No	No
Paramyxoviridae	Porcine parainfluenza virus 1 (PPIV-1)	HN	YP_009094449.1	1	576	0.868056	All	Yes	His-Tag (N-term.)	No	No	No	Yes	No	No	No
Paramyxoviridae	Porcine parainfluenza virus 1 (PPIV-1)	F	YP_009094448.1				All	Yes	Flag-Tag (C-term.)	No	No	No	Yes	No	No	No
Paramyxoviridae	Caprine parainfluenza virus 3 (CPIV-3)	HN	YP_009179211.1	1	574	0.696864	All	Yes	His-Tag (N-term.)	No	No	No	Yes	No	No	No
Paramyxoviridae	Caprine parainfluenza virus 3 (CPIV-3)	F	YP_009179210.1				All	Yes	Flag-Tag (C-term.)	No	No	No	Yes	No	No	No
Paramyxoviridae	J virus (J-V)	G	YP_338084.1	1	709	0.705219	All	Yes	His-Tag (N-term.)	No	No	Yes	No	No	No	No
Paramyxoviridae	J virus (J-V)	F	YP_338081.1				All	Yes	Flag-Tag (C-term.)	No	No	Yes	No	No	No	No
Rhabdoviridae	Rabies virus (RABV)	G	NP_056796.1	3	524	0.954198	All	Yes	His-Tag (C-term.)	Yes	Yes	Yes	Yes	Yes	No	No
Rhabdoviridae	Gannoruwa bat lyssavirus (GBLV)	G	YP_009325517.1	3	526	0.380228	All	Yes	His-Tag (C-term.)	No	Yes	No	No	No	No	No
Rhabdoviridae	Lleida bat lyssavirus (LLEBV)	G	YP_009325415.1	3	525	1.14286	All	Yes	His-Tag (C-term.)	No	Yes	No	No	No	No	No
Rhabdoviridae	New Minto virus (NMV)	G	YP_010086568.1	3	505	1.18812	All	Yes	His-Tag (C-term.)	No	No	No	No	Yes	No	Yes
Rhabdoviridae	Tupaia rhabdovirus (TUPV)	G	YP_238533.1	3	531	0.564972	All	Yes	His-Tag (C-term.)	No	No	No	No	Yes	No	No
Rhabdoviridae	Sunguru virus (SUNV)	G	YP_009094440.1	3	567	0.352734	All	Yes	His-Tag (C-term.)	No	No	No	No	No	Yes	No
Rhabdoviridae	Merida virus (MERDV)	G	YP_009552114.1	3	508	0.984252	All	Yes	His-Tag (C-term.)	No	No	No	No	No	No	Yes
Rhabdoviridae	Kumasi rhabdovirus (KRV)	G	YP_009177013.1	3	551	1.08893	All	Yes	His-Tag (C-term.)	No	Yes	No	No	No	No	No
Rhabdoviridae	Niakha virus (NIAV)	G	YP_009094470.1	3	531	0.376648	All	Yes	His-Tag (C-term.)	No	No	No	No	No	No	Yes
Rhabdoviridae	Pike fry rhabdovirus (PFRV)	G	YP_009094124.1	3	508	0.590551	All	Yes	His-Tag (C-term.)	No	No	No	No	No	No	No
Rhabdoviridae	Santa Barbara virus (SBAV)	G	YP_009176997.1	3	702	1.1396	All	Yes	His-Tag (C-term.)	No	No	No	No	No	No	Yes
Rhabdoviridae	Bovine ephemeral fever virus (BEFV)	G	NP_065402.1	3	623	0.963082	All	Yes	His-Tag (C-term.)	No	No	No	Yes	No	No	Yes
Rhabdoviridae	Itacaiunas virus (ITAV)	G	YP_009362164.1	3	784	1.40306	All	Yes	His-Tag (C-term.)	No	No	Yes	No	No	No	Yes
Rhabdoviridae	Tibrogargan virus (TIBV)	G	YP_007641373.1	3	662	1.35952	All	Yes	His-Tag (C-term.)	No	No	No	Yes	Yes	No	Yes
Rhabdoviridae	Flanders virus (FLAV)	G	YP_009512995.1	3	618	1.2945	All	Yes	His-Tag (C-term.)	No	No	No	No	No	No	Yes
Rhabdoviridae	Wongabel virus (WONV)	G	YP_002333278.1	3	623	1.1236	All	Yes	His-Tag (C-term.)	No	No	Yes	No	No	No	Yes
Rhabdoviridae	Piry virus (PIRYV)	G	YP_009505535.1	3	529	0.378072	All	Yes	His-Tag (C-term.)	Yes	No	Yes	No	Yes	No	Yes
Rhabdoviridae	Morreton virus (MORV)	G	YP_009362085.1	3	513	0.389864	All	Yes	His-Tag (C-term.)	No	No	No	No	No	No	Yes
Rhabdoviridae	Vesicular stomatitis virus (VSV)	G	ACK77584.1	3	511	0.391389	1-511	No	-	Yes	No	Yes	Yes	Yes	No	Yes
