## Supplementary material for "Viral entry is a weak barrier to zoonosis": Table S2

### Sheet: Hoja1
Name	Tissue of origin	Cell type	Age	Sex
HCT-116	Colon	Epithelial	NA	M
H460	Lung	Epithelial	NA	M
HT-29	Colon	Epithelial	44	F
SW-620	Colon	Epithelial	51	M
HCT-15	Colon	Epithelial	NA	NA
A549	Lung	Epithelial	58	M
U251	CNS	Neuroectoderm	75	M
SK-MEL-5	Melanocytes	Neuroectoderm	24	F
MCF-7	Breast	Epithelial	69	F
MDA-MB-435	Melanocytes	Neuroectoderm	31	F
M14	Melanocytes	Neuroectoderm	NA	NA
ACHN	Kidney	Epithelial	22	M
NCI-ADR-RES	Ovary	Epithelial	NA	F
SNB-19	CNS	Neuroectoderm	47	M
OVCAR-3	Ovary	Epithelial	60	F
SK-MEL-28	Melanocytes	Neuroectoderm	51	M
SF539	CNS	Neuroectoderm	34	F
SF295	CNS	Neuroectoderm	67	F
SN12C	Kidney	Epithelial	43	M
IGROV1	Ovary	Epithelial	47	F
UACC-62	Melanocytes	Neuroectoderm	NA	NA
DU145	Prostate	Epithelial	69	M
SF268	CNS	Neuroectoderm	24	F
H23	Lung	Epithelial	NA	M
H522	Lung	Epithelial	NA	M
UACC-257	Melanocytes	Neuroectoderm	NA	NA
CAKI	Kidney	Epithelial	49	M
HOP-62	Lung	Epithelial	60	F
OVCAR-4	Ovary	Epithelial	42	F
UO-31	Kidney	Epithelial	NA	F
MDA-MB-231	Breast	Epithelial	51	F
EKVX	Lung	Epithelial	NA	M
T470	Breast	Epithelial	54	F
786-O	Kidney	Epithelial	58	M
OVCAR-8	Ovary	Epithelial	64	F
PC-3	Prostate	Epithelial	62	M
SK-MEL-2	Melanocytes	Neuroectoderm	60	M
MALME-3M	Melanocytes	Neuroectoderm	43	M
SK-OV-3	Ovary	Epithelial	64	F
OVCAR-5	Ovary	Epithelial	67	F
TK-10	Kidney	Epithelial	43	M
BT549	Breast	Epithelial	72	F
H226	Lung	Epithelial	NA	M
MDA-MB-468	Breast	Epithelial	31	F
SNB-75	CNS	Neuroectoderm	NA	F
RXF_393	Kidney	Epithelial	54	M
A498	Kidney	Epithelial	52	F
HOP-92	Lung	Epithelial	62	M
