## Supplementary material for "Viral entry is a weak barrier to zoonosis": Table S4

### Sheet: Feuil1
Gene	Accession number	Cloning method	Vector	Restriction enzymes pair	Primer F	Primer R
EFNB1	NM_004429.5	Restriction enzyme	pcDNA3.1-C-Flag	NheI; ApaI	TTTTTGCTAGCGCCACCATGGCTCGGCCTGGGCAG	AAAAAGGGCCCGACCTTGTAGTAGATGTTCGCCG
EFNA2	NM_001405.4	Restriction enzyme	pcDNA3.1-C-Flag	NheI; ApaI	TTTTTGCTAGCGCCACCATGGCGCCCGCGCAGC	AAAAAGGGCCCGGAACCCAGGAGGGTCCAGAGCACG
NRP2	NM_003872.3	Restriction enzyme	pcDNA3.1-C-Flag	NheI; ApaI	TTTTTGCTAGCGCCACCATGGATATGTTTCCTCTCACCTGG	AAAAAGGGCCCTGCCTCGGAGCAGCACTTTTG
NCAM1	NM_181351.5	Restriction enzyme	pcDNA3.1-C-Flag	EcoRV; XbaI	TTTTTGATATCGCCACCATGCTGCAAACTAAGGATCTC	AAAAATCTAGATGCTTTGCTCTCGTTCTC
SCARB1	NM_005505.5	HiFi	pcDNA3.1-C-Flag		TTAAACTTAAGCTTGCCACCATGGGCTGCTCCGCCAAAG	TCGTCGTCATCCTTGTAATCCAGTTTTGCTTCCTGCAGCAC
DAG1	NM_004393.6	Restriction enzyme	pcDNA3.1-C-Flag	EcoRI; XbaI	TTTTTGAATTCGCCACCATGAGGATGTCTGTGGGCCTC	AAAAATCTAGAAGGTGGGACATAGGGAGGAG
MYH9	NM_002473.6	Restriction enzyme	pcDNA3.1-C-Flag	EcoRV; XbaI	TTTTTGATATCGCCACCATGGCACAGCAAGCTGCC	AAAAATCTAGATTCGGCAGGTTTGGCCTCA
